# *Aedes aegypti* from a Population Co-occurring with *Aedes albopictus* Show Species-Selective Premating and Postmating Resistance to Reproductive Interference

**DOI:** 10.64898/2026.07.16.738986

**Authors:** Lauren E. Subramaniam, Olivia M. Martinez, Thomas M. Gabel, Laura B. Duvall

## Abstract

**Background:** A female *Aedes aegypti* mosquito typically mates only once, receiving all of the reproductive materials required for her lifetime from a single male. During mating, males transfer chemical signals that permanently suppress female receptivity to subsequent mating attempts. Successful mating can be disrupted by satyrization, a form of interspecific reproductive interference in which *Aedes albopictus* males inseminate *Aedes aegypti* females without producing viable offspring, effectively rendering them sterile. *Aedes aegypti* populations from areas where both species co-occur can develop resistance to satyrization, which may arise through premating mechanisms including altered mating interactions and/or postmating mechanisms including reduced female sensitivity to male-derived chemical compounds.

**Methodology/Principal Findings:** We compared two *Aedes aegypti* strains derived from field collections in Lee County, Florida: one from a site where *Aedes albopictus* is established (Fort Myers) and one from a site with no known history of *Aedes albopictus* co-occurrence (Upper Captiva Island). Using laboratory mating assays, fluorescent dye transfer experiments, and male reproductive homogenate injections, we show that females from the co-occurring population exhibit reduced susceptibility to satyrization. This resistance is associated with two distinct mechanisms: reduced physical interactions with heterospecific males and reduced physiological sensitivity to *Aedes albopictus* homogenate following injection. Notably, co-occurring females retain sensitivity to signals from conspecific males, indicating that resistance mechanisms are species-selective rather than a generalized reduction in mating responsiveness.

**Conclusions:** *Aedes aegypti* females from a population co-occurring with *Aedes albopictus* show reduced susceptibility to satyrization under laboratory conditions, mediated by both premating and postmating mechanisms. The species selectivity of these responses suggests that co-occurring populations can discriminate between conspecific and heterospecific signals. Understanding how this discrimination is achieved and how it varies across populations will be important for interpreting interspecific mating dynamics and for evaluating vector control strategies that depend on mating interference, including sterile male release programs.
