## Supplementary material for "*Aedes aegypti* from a Population Co-occurring with *Aedes albopictus* Show Species-Selective Premating and Postmating Resistance to Reproductive Interference": DataS1

### Sheet: Fig_1BC
Figure 1B and C
Replicate (Percent of females inseminated, n=25 ♀)			Figure 1C
UPC ♀ X UPC ♂	UPC ♀ X FOS ♂ (1:1)	UPC ♀ X FOS ♂ (1:2)	FtM ♀ X FtM ♂	FtM ♀ X FOS ♂ (1:1)	FtM ♀ X FOS ♂ (1:2)
100	0	20	100	4	4
100	24	40	100	4	4
100	8	44	100	8	4
100	0	32	100	0	8
	32	24		8	12
	12	24		0	8
	16	16		4	12
	0	12		8	4
	4			4
	12			8
Graphed Analysis
	UPC ♀ X FOS ♂ (1:2)			FtM ♀ X FOS ♂ (1:2)
	vs.			vs.
	UPC ♀ X FOS ♂ (1:1)			FtM ♀ X FOS ♂ (1:1)
	Mann Whitney test			Mann Whitney test
	P value	0.0106		P value	0.2759
	Exact or approximate P value?	Exact		Exact or approximate P value?	Exact
	P value summary	*		P value summary	ns
	Significantly different (P < 0.05)?	Yes		Significantly different (P < 0.05)?	No
	One- or two-tailed P value?	Two-tailed		One- or two-tailed P value?	Two-tailed
	Sum of ranks in group D,F	67 , 104		Sum of ranks in group E,G	83 , 88
	Mann-Whitney U	12		Mann-Whitney U	28
	Difference between medians			Difference between medians
	Median of group D	10.00, n=10		Median of group E	4.000, n=10
	Median of group F	24.00, n=8		Median of group G	6.000, n=8
	Difference: Actual	14		Difference: Actual	2
	Difference: Hodges-Lehmann	16		Difference: Hodges-Lehmann	2
Additional Analysis (not graphed)
UPC ♀ X FOS ♂ (1:1)			FtM ♀ X FOS ♂ (1:1)			FtM ♀ X FtM ♂			FtM ♀ X FOS ♂ (1:1)			FtM ♀ X FOS ♂ (1:2)
vs.			vs.			vs.			vs.			vs.
UPC ♀ X UPC ♂			FtM ♀ X FtM ♂			UPC ♀ X UPC ♂			UPC ♀ X FOS ♂ (1:1)			UPC ♀ X FOS ♂ (1:2)
Mann Whitney test			Mann Whitney test			Mann Whitney test			Mann Whitney test			Mann Whitney test
P value	0.002		P value	0.001		P value	>0.9999		P value	0.262		P value	0.0005
Exact or approximate P value?	Exact		Exact or approximate P value?	Exact		Exact or approximate P value?	Exact		Exact or approximate P value?	Exact		Exact or approximate P value?	Exact
P value summary	**		P value summary	***		P value summary	ns		P value summary	ns		P value summary	***
Significantly different (P < 0.05)?	Yes		Significantly different (P < 0.05)?	Yes		Significantly different (P < 0.05)?	No		Significantly different (P < 0.05)?	No		Significantly different (P < 0.05)?	Yes
One- or two-tailed P value?	Two-tailed		One- or two-tailed P value?	Two-tailed		One- or two-tailed P value?	Two-tailed		One- or two-tailed P value?	Two-tailed		One- or two-tailed P value?	Two-tailed
Sum of ranks in group B,D	50 , 55		Sum of ranks in group C,E	50 , 55		Sum of ranks in group B,C	18 , 18		Sum of ranks in group D,E	120 , 90		Sum of ranks in group F,G	99 , 37
Mann-Whitney U	0		Mann-Whitney U	0		Mann-Whitney U	8		Mann-Whitney U	35		Mann-Whitney U	1
Difference between medians			Difference between medians			Difference between medians			Difference between medians			Difference between medians
Median of group B	100.0, n=4		Median of group C	100.0, n=4		Median of group B	100.0, n=4		Median of group D	10.00, n=10		Median of group F	24.00, n=8
Median of group D	10.00, n=10		Median of group E	4.000, n=10		Median of group C	100.0, n=4		Median of group E	4.000, n=10		Median of group G	6.000, n=8
Difference: Actual	-90		Difference: Actual	-96		Difference: Actual	0		Difference: Actual	-6		Difference: Actual	-18
Difference: Hodges-Lehmann	-90		Difference: Hodges-Lehmann	-96		Difference: Hodges-Lehmann	0		Difference: Hodges-Lehmann	-4		Difference: Hodges-Lehmann	-18

### Sheet: Fig_2B
Figure 2B
Values: Percent of total mosquitoes (n=10) per trial
Dye Transfer Rates
10 UpC ♀ X 1 UpC ♂	10 UpC ♀ X 1 FOS ♂	10 FtM ♀ X 1 FtM ♂	10 FtM ♀ X 1 FOS ♂
70	100	80	50
89.9	90	90	40
90	80	90	30
77.8	80	90	20
40	70	100	20
40	54.545	45.45	20
100	50	20	12.5
80	25	10	0
80	10	10	0
70		10	0
60		60	0
50			20
Graphed Analysis
10 UpC ♀ X 1 FOS ♂	Column D		10 FtM ♀ X 1 FOS ♂	Column F
vs.	vs.		vs.	vs.
10 UpC ♀ X 1 UpC ♂	Column C		10 FtM ♀ X 1 FtM ♂	Column E
Mann Whitney test			Mann Whitney test
P value	0.7141		P value	0.0243
Exact or approximate P value?	Exact		Exact or approximate P value?	Exact
P value summary	ns		P value summary	*
Significantly different (P < 0.05)?	No		Significantly different (P < 0.05)?	Yes
One- or two-tailed P value?	Two-tailed		One- or two-tailed P value?	Two-tailed
Sum of ranks in column C,D	137.5 , 93.50		Sum of ranks in column E,F	168 , 108
Mann-Whitney U	48.5		Mann-Whitney U	30
Difference between medians			Difference between medians
Median of column C	73.90, n=12		Median of column E	60.00, n=11
Median of column D	70.00, n=9		Median of column F	20.00, n=12
Difference: Actual	-3.9		Difference: Actual	-40
Difference: Hodges-Lehmann	-6.628		Difference: Hodges-Lehmann	-40
Additional Analyses (not graphed)
10 FtM ♀ X 1 FOS ♂	Column F
vs.	vs.
10 UpC ♀ X 1 FOS ♂	Column D
Mann Whitney test
P value	0.0013
Exact or approximate P value?	Exact
P value summary	**
Significantly different (P < 0.05)?	Yes
One- or two-tailed P value?	Two-tailed
Sum of ranks in column D,F	141.5 , 89.50
Mann-Whitney U	11.5
Difference between medians
Median of column D	70.00, n=9
Median of column F	20.00, n=12
Difference: Actual	-50
Difference: Hodges-Lehmann	-50
Insemination Status (supplemental)
10 FtM females x 1 FtM male			10 FtM females x 1 FOS male			10 UpC Females x 1 UpC male			10 UpC Females x 1 FOS male
with dye and inseminated	with dye transfer only	with no dye	with dye and inseminated	with dye transfer only	with no dye	with dye and inseminated	with dye transfer only	with no dye	with dye and inseminated	with dye transfer only	with no dye
0	20	80	0	0	100	0	60	40	0	70	30				Cage 1
50	30	20	0	50	50	11.1	66.6	22.2	0	25	75				Cage 2
10	90	0	0	20	80	22.2	66.6	11.1	0	10	90				Cage 3
40	50	10	0	0	100	10	30	60							Cage 4
30	60	10	0	20	80	10	30	60							Cage 5
20	70	10	0	30	70	0	100	0							Cage 6
0	10	90	0	20	80	40	30	30							Cage 7
Number of females inseminated
10 UpC ♀ X 1 UpC ♂	10 UpC ♀ X 1 FOS ♂	10 FtM ♀ X 1 FtM ♂	10 FtM ♀ X 1 FOS ♂	10 FOS ♀ X 1 FOS ♂
40	0	50	0	40
22.2	0	40	0	30
20	0	30	0	20
11.1	0	20	0	0
10	0	10	0	0
10	0	0	0	0
0	0	0	0	0
0	0	0	0	0
0	0	0	0	0
0		0	0	50
0		0	0
0			0
10 UpC ♀ X 1 FOS ♂	Column D		10 FtM ♀ X 1 FOS ♂	Column F		10 FtM ♀ X 1 FOS ♂	Column F
vs.	vs.		vs.	vs.		vs.	vs.
10 UpC ♀ X 1 UpC ♂	Column C		10 FtM ♀ X 1 FtM ♂	Column E		10 UpC ♀ X 1 FOS ♂	Column D
Mann Whitney test			Mann Whitney test			Mann Whitney test
P value	0.0279		P value	0.0137		P value	>0.9999
Exact or approximate P value?	Exact		Exact or approximate P value?	Exact		Exact or approximate P value?	Exact
P value summary	*		P value summary	*		P value summary	ns
Significantly different (P < 0.05)?	Yes		Significantly different (P < 0.05)?	Yes		Significantly different (P < 0.05)?	No
One- or two-tailed P value?	Two-tailed		One- or two-tailed P value?	Two-tailed		One- or two-tailed P value?	Two-tailed
Sum of ranks in column C,D	159 , 72		Sum of ranks in column E,F	162 , 114		Sum of ranks in column D,F	99 , 132
Mann-Whitney U	27		Mann-Whitney U	36		Mann-Whitney U	54
Difference between medians			Difference between medians			Difference between medians
Median of column C	5.000, n=12		Median of column E	0.000, n=11		Median of column D	0.000, n=9
Median of column D	0.000, n=9		Median of column F	0.000, n=12		Median of column F	0.000, n=12
Difference: Actual	-5		Difference: Actual	0		Difference: Actual	0
Difference: Hodges-Lehmann	-5		Difference: Hodges-Lehmann	0		Difference: Hodges-Lehmann	0

### Sheet: Fig_3B
Figure 3B
Replicate (Percent of ♀ inseminated)
UPC- PBS	FtM- PBS	UPC- UPC 1	FtM- FtM 1	UPC- UPC 0.5	FtM- FtM 0.5	UPC- UPC 0.25	FtM- FtM 0.25	UPC- FOS 1	FtM- FOS 1	UPC- FOS 0.5	FtM- FOS 0.5	UPC- FOS 0.25	FtM- FOS 0.25
100	100	0	0	6.8	0	3.4	0	5	16.67	22.22	76.92	42.11	100
100	88.24	0	0	0	26.67	0	5.88	5.88	60	5	35	53.33	88.23
66.67	86.67	0	6.67	0	11.11	0	0	5.56	16.67	33.33	55	41	83.33
94.12	100	0	6.25	10	5.56	0	0	0	25	36.66	66.67	50	100
100	86.67	0					17.65	0	32		68		94.44
100	100								30		73		87
93.33	94.74								31				96
96	100
	100
	100
	100
	100
	100
	100
Graphed Analysis
UPC- PBS	Group R		UPC- UPC 1	Group S		UPC- UPC 0.5	Group U		UPC- UPC 0.25	Group W		UPC- FOS 1	Group T		UPC- FOS 0.5	Group V		UPC- FOS 0.25	Group X
vs.	vs.		vs.	vs.		vs.	vs.		vs.	vs.		vs.	vs.		vs.	vs.		vs.	vs.
FtM- PBS	Group J		FtM- FtM 1	Group K		FtM- FtM 0.5	Group M		FtM- FtM 0.25	Group O		FtM- FOS 1	Group L		FtM- FOS 0.5	Group N		FtM- FOS 0.25	Group P
Mann Whitney test			Mann Whitney test			Mann Whitney test			Mann Whitney test			Mann Whitney test			Mann Whitney test			Mann Whitney test
P value	0.4678		P value	0.1667		P value	0.4857		P value	0.5635		P value	0.0025		P value	0.019		P value	0.0061
Exact or approximate P value?	Exact		Exact or approximate P value?	Exact		Exact or approximate P value?	Exact		Exact or approximate P value?	Exact		Exact or approximate P value?	Exact		Exact or approximate P value?	Exact		Exact or approximate P value?	Exact
P value summary	ns		P value summary	ns		P value summary	ns		P value summary	ns		P value summary	**		P value summary	*		P value summary	**
Significantly different (P < 0.05)?	No		Significantly different (P < 0.05)?	No		Significantly different (P < 0.05)?	No		Significantly different (P < 0.05)?	No		Significantly different (P < 0.05)?	Yes		Significantly different (P < 0.05)?	Yes		Significantly different (P < 0.05)?	Yes
One- or two-tailed P value?	Two-tailed		One- or two-tailed P value?	Two-tailed		One- or two-tailed P value?	Two-tailed		One- or two-tailed P value?	Two-tailed		One- or two-tailed P value?	Two-tailed		One- or two-tailed P value?	Two-tailed		One- or two-tailed P value?	Two-tailed
Sum of ranks in group J,R	171 , 82		Sum of ranks in group K,S	25 , 20		Sum of ranks in group M,U	21 , 15		Sum of ranks in group O,W	27.50 , 17.50		Sum of ranks in group L,T	63 , 15		Sum of ranks in group N,V	44 , 11		Sum of ranks in group P,X	56 , 10
Mann-Whitney U	46		Mann-Whitney U	5		Mann-Whitney U	5		Mann-Whitney U	7.5		Mann-Whitney U	0		Mann-Whitney U	1		Mann-Whitney U	0
Difference between medians			Difference between medians			Difference between medians			Difference between medians			Difference between medians			Difference between medians			Difference between medians
Median of group J	100.0, n=14		Median of group K	3.125, n=4		Median of group M	8.335, n=4		Median of group O	0.000, n=5		Median of group L	30.00, n=7		Median of group N	67.34, n=6		Median of group P	94.44, n=7
Median of group R	98.00, n=8		Median of group S	0.000, n=5		Median of group U	3.400, n=4		Median of group W	0.000, n=4		Median of group T	5.000, n=5		Median of group V	27.78, n=4		Median of group X	46.06, n=4
Difference: Actual	-2		Difference: Actual	-3.125		Difference: Actual	-4.935		Difference: Actual	0		Difference: Actual	-25		Difference: Actual	-39.56		Difference: Actual	-48.39
Difference: Hodges-Lehmann	0		Difference: Hodges-Lehmann	-3.125		Difference: Hodges-Lehmann	-4.935		Difference: Hodges-Lehmann	0		Difference: Hodges-Lehmann	-25		Difference: Hodges-Lehmann	-38.01		Difference: Hodges-Lehmann	-46.06
Additional Analysis (not graphed)
UPC- FOS 1	Group T		FtM- FOS 1	Group L
vs.	vs.		vs.	vs.
UPC- UPC 1	Group S		FtM- FtM 1	Group K
Mann Whitney test			Mann Whitney test
P value	0.1667		P value	0.0061
Exact or approximate P value?	Exact		Exact or approximate P value?	Exact
P value summary	ns		P value summary	**
Significantly different (P < 0.05)?	No		Significantly different (P < 0.05)?	Yes
One- or two-tailed P value?	Two-tailed		One- or two-tailed P value?	Two-tailed
Sum of ranks in group S,T	20 , 35		Sum of ranks in group K,L	10 , 56
Mann-Whitney U	5		Mann-Whitney U	0
Difference between medians			Difference between medians
Median of group S	0.000, n=5		Median of group K	3.125, n=4
Median of group T	5.000, n=5		Median of group L	30.00, n=7
Difference: Actual	5		Difference: Actual	26.88
Difference: Hodges-Lehmann	5		Difference: Hodges-Lehmann	24.88
